# Sustained darkness reveals rapid phenotypic accommodation and loss of plasticity in cavefish evolution

**DOI:** 10.64898/2026.04.28.721295

**Authors:** Laura Guerrero Pena, Marina Horvatiček, Mateo Čupić, Marko Lukić, Tin Rožman, Helena Bilandžija

## Abstract

How environmentally induced traits become genetically stabilized during evolution remains a central question in biology. The teleost *Astyanax mexicanus*, comprising surface (SF) and cave (CF) morphotypes, provides a powerful system to link environmentally induced traits with evolved phenotypes. Here, we integrate morphometric, physiological, and transcriptomic analyses to investigate how sustained darkness reshapes phenotypic plasticity across generations.

We show that plastic responses in SF are rapidly modified after only two generations of dark rearing (2dSF). Morphological changes in 2dSF are highly heterogeneous: some traits shift toward cavefish values, while others overshoot them, and key traits such as eye size and pigmentation respond in the opposite direction, indicating widespread maladaptive plasticity. In contrast, CF exhibit limited environmental responsiveness, consistent with canalized phenotypes. Traits exhibiting maladaptive plasticity in SF tend to be canalized in CF, suggesting that maladaptive responses are preferentially reduced during evolution.

At the molecular level, transcriptional plasticity declines sharply from SF to 2dSF and is nearly absent in CF, suggesting rapid loss of environmental responsiveness. Gene expression analyses further reveal a mixture of maladaptive and adaptive trajectories. Most transcriptional changes in 2dSF deviate from cavefish expression patterns, including those related to visual function, consistent with maladaptive morphological trends. However, a subset of genes involved in lipid metabolism and heme homeostasis shows stepwise shifts from SF through 2dSF to CF, consistent with adaptive accommodation. Notably, anesthesia resistance increases in 2dSF to levels comparable to CF within only two generations, demonstrating rapid accommodation in neural traits.

Together, our results show that plastic phenotypes are initially heterogeneous but are rapidly reshaped across generations, with maladaptive components reduced and adaptive components stabilized. This process bridges immediate plasticity and long-term evolutionary change, providing empirical support for phenotypic accommodation as a mechanism facilitating rapid adaptation and highlighting how plasticity can biasing evolutionary trajectories during the colonization of extreme environments.
