## Supplemental Table 7 for "Sustained darkness reveals rapid phenotypic accommodation and loss of plasticity in cavefish evolution"

### Sheet: S7_Table
List of genes comprising cluster 3 from the group-specific transcriptomic analysis under sustained darkness exposure.
LOC1111903593
LOC1111903592
LOC111190359
LOC1111903591
LOC1257952322
LOC125795232
LOC1257952321
LOC111189848
LOC1111898481
LOC1030381563
LOC1030381562
LOC103038156
LOC1030381561
LOC1111915787
LOC1111915786
LOC1111915785
LOC1111915784
LOC1111915783
LOC1111915782
LOC111191578
LOC1111915781
LOC1030366263
LOC1030366262
LOC103036626
LOC1030366261
LOC1257806242
LOC125780624
LOC1257806241
LOC103030140
LOC1257993423
LOC1257993422
LOC125799342
LOC1257993421
spegnb3
spegnb2
spegnb
spegnb1
LOC111193339
birc5a3
birc5a2
birc5a
birc5a1
LOC1111976813
LOC1111976812
LOC111197681
LOC1111976811
LOC1257806112
LOC125780611
LOC1257806111
ubap1la
LOC125802507
LOC1258025071
LOC111189481
LOC1111894811
LOC103029536
mcm3l
LOC1030371485
LOC1030371484
LOC1030371483
LOC1030371482
LOC103037148
LOC1030371481
LOC125784843
LOC1111961337
LOC1111961336
LOC1111961335
LOC1111961334
LOC1111961333
LOC1111961332
LOC111196133
LOC1111961331
LOC1111975007
LOC1111975006
LOC1111975005
LOC1111975004
LOC1111975003
LOC111197500
LOC1111975001
LOC1111975002
LOC1111961483
LOC1111961482
LOC111196148
LOC1111961481
LOC103046641
LOC1257900644
LOC1257900643
LOC1257900642
LOC125790064
LOC1257900641
LOC107197598
LOC1071975981
LOC1257856532
LOC125785653
LOC1257856531
LOC1257994924
LOC1257994923
LOC1257994922
LOC125799492
LOC1257994921
LOC1111898683
LOC1111898682
LOC111189868
LOC1111898681
LOC1257844843
LOC1257844842
LOC125784484
LOC1257844841
LOC1258062076
LOC1258062075
LOC1258062074
LOC1258062073
LOC1258062072
LOC125806207
LOC1258062071
LOC111195495
LOC1111954951
LOC125787792
LOC1030312632
LOC103031263
LOC1030312631
spp26
spp25
spp24
spp23
spp22
spp2
spp21
LOC125789956
LOC1257899561
LOC1111932963
LOC1111932962
LOC111193296
LOC1111932961
LOC1257855773
LOC1257855772
LOC125785577
LOC1257855771
ubxn10
ubxn101
si:ch211-269k10.4
LOC1111942942
LOC111194294
LOC1111942941
LOC1257857643
LOC1257857642
LOC125785764
LOC1257857641
LOC1111899397
LOC1111899396
LOC1111899395
LOC1111899394
LOC1111899393
LOC1111899392
LOC111189939
LOC1111899391
LOC1257985044
LOC1257985043
LOC1257985042
LOC125798504
LOC1257985041
LOC1257888446
LOC1257888445
LOC1257888444
LOC1257888443
LOC1257888442
LOC125788844
LOC1257888441
LOC1111907305
LOC1111907304
LOC1111907303
LOC1111907302
LOC111190730
LOC1111907301
LOC103041163
LOC1030411631
LOC1030222075
LOC1030222074
LOC1030222073
LOC1030222072
LOC103022207
LOC1030222071
si:dkeyp-75b4.104
si:dkeyp-75b4.103
si:dkeyp-75b4.102
si:dkeyp-75b4.10
si:dkeyp-75b4.101
si:dkey-204f11.32
si:dkey-204f11.3
si:dkey-204f11.31
LOC1030317514
LOC1030317513
LOC1030317512
LOC103031751
LOC1030317511
LOC1111950033
LOC1111950032
LOC111195003
LOC1111950031
LOC1030280063
LOC1030280062
LOC103028006
LOC1030280061
LOC125802441
LOC1257994292
LOC125799429
LOC1257994291
LOC1257878783
LOC1257878782
LOC125787878
LOC1257878781
LOC1111937092
LOC111193709
LOC1111937091
LOC1258024367
LOC1258024366
LOC1258024365
LOC1258024364
LOC1258024363
LOC1258024362
LOC125802436
LOC1258024361
LOC1030321008
LOC1030321007
LOC1030321006
LOC1030321005
LOC1030321004
LOC1030321003
LOC1030321002
LOC103032100
LOC1030321001
pter
pter1
si:rp71-17i16.6
si:rp71-17i16.61
LOC1030256488
LOC1030256487
LOC1030256486
LOC1030256485
LOC1030256484
LOC1030256483
LOC1030256482
LOC103025648
LOC1030256481
LOC1257804366
LOC1257804365
LOC1257804364
LOC1257804363
LOC1257804362
LOC125780436
LOC1257804361
LOC1111969207
LOC1111969206
LOC1111969205
LOC1111969204
LOC1111969203
LOC1111969202
LOC111196920
LOC1111969201
LOC1030280516
LOC1030280515
LOC1030280514
LOC1030280513
LOC1030280512
LOC103028051
LOC1030280511
LOC1030361398
LOC1030361397
LOC1030361396
LOC1030361395
LOC1030361394
LOC1030361393
LOC1030361392
LOC103036139
LOC1030361391
LOC103036719
LOC1258024083
LOC1258024082
LOC125802408
LOC1258024081
LOC111195234
LOC1257876877
LOC1257876876
LOC1257876875
LOC1257876874
LOC1257876873
LOC1257876872
LOC125787687
LOC1257876871
ccl27a
phldb33
phldb32
phldb3
phldb31
LOC103029673
LOC1071972293
LOC1071972292
LOC107197229
LOC1071972291
arl15a3
arl15a2
arl15a
arl15a1
LOC125787670
LOC1257876701
znf408
znf4081
LOC1030458963
LOC1030458962
LOC103045896
LOC1030458961
LOC1030304773
LOC1030304772
LOC103030477
LOC1030304771
LOC1111970517
LOC1111970516
LOC1111970515
LOC1111970514
LOC1111970513
LOC1111970512
LOC111197051
LOC1111970511
LOC1257804336
LOC1257804335
LOC1257804334
LOC1257804333
LOC1257804332
LOC125780433
LOC1257804331
LOC111194819
LOC1111948191
LOC1030383243
LOC1030383242
LOC103038324
LOC1030383241
LOC1258040105
LOC1258040104
LOC1258040103
LOC1258040102
LOC125804010
LOC1258040101
mipepb
LOC125782671
LOC1257826711
LOC1257848882
LOC125784888
LOC1257848881
LOC125787550
LOC1257875501
LOC125787829
si:ch211-266a5.12
LOC1258048395
LOC1258048394
LOC1258048393
LOC1258048392
LOC125804839
LOC1258048391
LOC1111944627
LOC1111944626
LOC1111944625
LOC1111944624
LOC1111944623
LOC1111944622
LOC111194462
LOC1111944621
LOC1111974123
LOC1111974122
LOC111197412
LOC1111974121
LOC103031171
LOC1030311711
htr7c3
htr7c2
htr7c
htr7c1
LOC1258012263
LOC1258012262
LOC125801226
LOC1258012261
LOC1258038633
LOC1258038632
LOC125803863
LOC1258038631
LOC1258061297
LOC1258061296
LOC1258061295
LOC1258061294
LOC1258061293
LOC1258061292
LOC125806129
LOC1258061291
avpr2b.1
LOC1030415417
LOC1030415416
LOC1030415415
LOC1030415414
LOC1030415413
LOC1030415412
LOC103041541
LOC1030415411
ankrd33ab
LOC1111889236
LOC1111889235
LOC1111889234
LOC1111889233
LOC1111889232
LOC111188923
LOC1111889231
LOC1111968646
LOC1111968645
LOC1111968644
LOC1111968643
LOC1111968642
LOC111196864
LOC1111968641
apoea7
apoea6
apoea5
apoea4
apoea3
apoea2
apoea
apoea1
LOC1258014577
LOC1258014576
LOC1258014575
LOC1258014574
LOC1258014573
LOC1258014572
LOC125801457
LOC1258014571
LOC1111957666
LOC1111957665
LOC1111957664
LOC1111957663
LOC1111957662
LOC111195766
LOC1111957661
opn4xa4
opn4xa3
opn4xa2
opn4xa
opn4xa1
LOC1111907317
LOC1111907316
LOC1111907315
LOC1111907314
LOC1111907313
LOC1111907312
LOC111190731
LOC1111907311
LOC1257993536
LOC1257993535
LOC1257993534
LOC1257993533
LOC1257993532
LOC125799353
LOC1257993531
LOC111192725
LOC1111947692
LOC111194769
LOC1111947691
LOC1030238505
LOC1030238504
LOC1030238503
LOC1030238502
LOC103023850
LOC1030238501
LOC111191298
LOC1111912981
LOC103024821
LOC125799321
LOC1258014843
LOC1258014842
LOC125801484
LOC1258014841
shisa2a2
shisa2a
shisa2a1
LOC1258013116
LOC1258013115
LOC1258013114
LOC1258013113
LOC1258013112
LOC125801311
LOC1258013111
LOC1258016343
LOC1258016342
LOC125801634
LOC1258016341
per3
LOC1030258807
LOC1030258806
LOC1030258805
LOC1030258804
LOC1030258803
LOC103025880
LOC1030258801
LOC1030258802
LOC1111910225
LOC1111910224
LOC1111910223
LOC1111910222
LOC111191022
LOC1111910221
LOC1258024987
LOC1258024986
LOC1258024985
LOC1258024984
LOC1258024983
LOC1258024982
LOC125802498
LOC1258024981
LOC1111883833
LOC1111883832
LOC111188383
LOC1111883831
LOC1257993363
LOC1257993362
LOC125799336
LOC1257993361
LOC1030311633
LOC1030311632
LOC103031163
LOC1030311631
LOC125781194
LOC1257811941
LOC125804623
LOC125781190
LOC125787165
LOC1257871651
LOC1030353155
LOC1030353154
LOC1030353153
LOC1030353152
LOC103035315
LOC1030353151
LOC111197691
LOC1030386156
LOC1030386155
LOC1030386154
LOC1030386153
LOC1030386152
LOC103038615
LOC1030386151
LOC125806097
LOC1258060971
LOC125799406
LOC125797130
LOC1257971301
LOC125804750
LOC125799092
LOC1257990921
cacng7a7
cacng7a6
cacng7a5
cacng7a4
cacng7a3
cacng7a2
cacng7a
cacng7a1
rab22a
dipk1b2
dipk1b
dipk1b1
lingo1a
lingo1a1
LOC1030355267
LOC1030355266
LOC1030355265
LOC1030355264
LOC1030355263
LOC1030355262
LOC103035526
LOC1030355261
LOC1111959383
LOC1111959382
LOC111195938
LOC1111959381
fgf11b4
fgf11b3
fgf11b2
fgf11b
fgf11b1
LOC1111943027
LOC1111943026
LOC1111943025
LOC1111943024
LOC1111943023
LOC1111943022
LOC111194302
LOC1111943021
si:dkey-273o13.37
si:dkey-273o13.36
si:dkey-273o13.35
si:dkey-273o13.34
si:dkey-273o13.33
si:dkey-273o13.32
si:dkey-273o13.3
si:dkey-273o13.31
LOC103034338
nptx2a
pcbp3
pcbp31
trim662
trim66
trim661
LOC103030555
LOC125780575
LOC1257805751
gfra2b
grapb
grapb1
LOC1257994726
LOC1257994725
LOC1257994724
LOC1257994723
LOC1257994722
LOC125799472
LOC1257994721
LOC1030239646
LOC1030239645
LOC1030239644
LOC1030239643
LOC1030239642
LOC103023964
LOC1030239641
LOC111190568
LOC1111905681
LOC1111906466
LOC1111906465
LOC1111906464
LOC1111906463
LOC1111906462
LOC111190646
LOC1111906461
LOC1257992683
LOC1257992682
LOC125799268
LOC1257992681
LOC1257991045
LOC1257991044
LOC1257991043
LOC1257991042
LOC125799104
LOC1257991041
LOC1111911973
LOC1111911972
LOC111191197
LOC1111911971
LOC107197708
LOC1071977081
LOC111196381
LOC1111963811
LOC1257849123
LOC1257849122
LOC125784912
LOC1257849121
nefmb
nefmb1
LOC1030284882
LOC103028488
LOC1030284881
LOC1258029617
LOC1258029616
LOC1258029615
LOC1258029614
LOC1258029613
LOC1258029612
LOC125802961
LOC1258029611
LOC1030310167
LOC1030310166
LOC1030310165
LOC1030310164
LOC1030310163
LOC1030310162
LOC103031016
LOC1030310161
LOC1258029137
LOC1258029136
LOC1258029135
LOC1258029134
LOC1258029133
LOC1258029132
LOC125802913
LOC1258029131
LOC1071968084
LOC1071968083
LOC1071968082
LOC107196808
LOC1071968081
LOC103027401
LOC111189681
LOC1111926574
LOC1111926573
LOC1111926572
LOC111192657
LOC1111926571
LOC103026746
LOC1257940902
LOC125794090
LOC1257940901
LOC103024483
LOC1258023897
LOC1258023896
LOC1258023895
LOC1258023894
LOC1258023893
LOC1258023892
LOC125802389
LOC1258023891
LOC1111885245
LOC1111885244
LOC1111885243
LOC1111885242
LOC111188524
LOC1111885241
LOC125806140
LOC1258061401
