## Supplemental Table 8 for "Sustained darkness reveals rapid phenotypic accommodation and loss of plasticity in cavefish evolution"

### Sheet: S8_Table
List of genes comprising cluster 6 from the group-specific transcriptomic analysis under sustained darkness exposure.
bco2b
LOC1257859738
LOC1257859737
LOC1257859736
LOC1257859735
LOC1257859734
LOC1257859733
LOC1257859731
LOC1257859732
eevs
gch2
gch21
LOC103027576
lratb.2
LOC1030457763
LOC1030457761
LOC1030457762
ptgdsb.1
ddb2
prxl2b
si:ch211-161h7.5
per21
LOC1030279461
LOC1030279462
blvra
cpdp3
cpdp1
cpdp2
lonrf1l4
lonrf1l3
lonrf1l1
lonrf1l2
gc8
gc7
gc6
gc5
gc4
gc
gc1
gc3
nots
LOC1257826007
LOC1257826006
LOC1257826005
LOC1257826004
LOC1257826003
LOC125782600
LOC1257826001
LOC1257826002
LOC125801762
LOC111192401
LOC1111924011
LOC1111961525
LOC1111961524
LOC1111961523
LOC1111961522
LOC111196152
LOC1111961521
LOC1030392512
LOC103039251
LOC1030392511
LOC1071971653
LOC1071971652
LOC107197165
LOC1071971651
zp3d.12
zp3d.1
zp3d.11
si:dkey-56i24.1
si:dkey-56i24.11
LOC103038575
LOC1030385751
c4b3
c4b2
c4b
c4b1
slc52a3
fkbp5
fkbp51
si:dkey-202l22.62
si:dkey-202l22.6
si:dkey-202l22.61
si:ch211-152f22.44
si:ch211-152f22.43
si:ch211-152f22.42
si:ch211-152f22.4
si:ch211-152f22.41
lrrc15
LOC103038032
serpine13
serpine12
serpine1
serpine11
LOC103035069
casr
casr1
irf102
irf10
irf101
ccl20a.3
si:dkeyp-34c12.1
ch25h2
ch25h
ch25h1
socs3a3
socs3a2
socs3a
socs3a1
rgl3a
rgl3a1
ddit43
ddit42
ddit4
ddit41
ppp1r3c2a4
ppp1r3c2a3
ppp1r3c2a2
ppp1r3c2a
ppp1r3c2a1
g6pc1a.2
g6pc1a.21
pck12
pck1
pck11
dusp2
dusp21
rgs2
slc25a25a
noxo1a
LOC111192968
LOC103037433
LOC1030374331
LOC125784892
LOC1257848921
dok1a
fosb
fosb1
fosl1a
fosl1a1
plek2
plek21
f2rl1.2
f2rl1.21
LOC103026699
LOC1030266991
cebpb
cebpb1
ets2
ets21
LOC1111930102
LOC111193010
LOC1111930101
sb:cb10582
sb:cb1058
sb:cb10581
igfbp1a
f3b
f3b1
LOC111197425
LOC1111974251
si:dkey-106l3.7
ptgs2b3
ptgs2b2
ptgs2b
ptgs2b1
gclm
LOC1030228492
LOC103022849
LOC1030228491
LOC103021948
LOC1030219481
LOC1030392063
LOC1030392062
LOC103039206
LOC1030392061
si:ch211-161c3.62
si:ch211-161c3.6
si:ch211-161c3.61
LOC103030943
pdlim3b3
pdlim3b2
pdlim3b
pdlim3b1
LOC1030365743
LOC1030365742
LOC103036574
LOC1030365741
LOC1030396523
LOC1030396522
LOC103039652
LOC1030396521
LOC1111931433
LOC1111931432
LOC111193143
LOC1111931431
LOC103027595
ncam33
ncam32
ncam3
ncam31
LOC111194271
LOC1111942711
LOC1030476143
LOC1030476142
LOC103047614
LOC1030476141
LOC1030367655
LOC1030367654
LOC1030367653
LOC1030367652
LOC103036765
LOC1030367651
LOC1030369514
LOC1030369513
LOC1030369512
LOC103036951
LOC1030369511
LOC103044070
LOC1030440701
LOC103037467
LOC1030374671
LOC103030868
LOC1111942583
LOC1111942582
LOC111194258
LOC1111942581
nmi
ssuh2rs14
ssuh2rs13
ssuh2rs12
ssuh2rs1
ssuh2rs11
hhla2b.2
ifi35
LOC1111951653
LOC1111951652
LOC111195165
LOC1111951651
LOC1257900723
LOC1257900722
LOC125790072
LOC1257900721
LOC111193513
LOC1258049303
LOC1258049302
LOC125804930
LOC1258049301
LOC125801243
LOC1258012431
LOC103026744
LOC1257858044
LOC1257858043
LOC1257858042
LOC125785804
LOC1257858041
phospho14
phospho13
phospho12
phospho1
phospho11
LOC1257856113
LOC1257856112
LOC125785611
LOC1257856111
LOC107197809
si:ch211-165d12.4
LOC103029022
LOC103028759
LOC1030287591
calhm1
calhm11
LOC125780396
LOC103040054
LOC1030400541
LOC1071971943
LOC1071971942
LOC107197194
LOC1071971941
cmasb
cmasb1
LOC1030446553
LOC1030446552
LOC103044655
LOC1030446551
si:dkey-43p13.53
si:dkey-43p13.52
si:dkey-43p13.5
si:dkey-43p13.51
LOC125803984
LOC1258039841
LOC125795250
LOC1257952501
LOC1030227263
LOC1030227262
LOC103022726
LOC1030227261
LOC111190039
LOC1111900391
LOC1111919472
LOC111191947
LOC1111919471
Mar.01
myl4
LOC1111921643
LOC1111921642
LOC111192164
LOC1111921641
cd248b
thbs2b
thbs2b1
LOC1071971966
LOC1071971965
LOC1071971964
LOC1071971963
LOC1071971962
LOC107197196
LOC1071971961
si:dkey-91i10.3
itpk1a2
itpk1a
itpk1a1
LOC1111930422
LOC111193042
LOC1111930421
LOC125801308
LOC1258013081
LOC111194811
LOC1111970862
LOC111197086
LOC1111970861
LOC1030403492
LOC103040349
LOC1030403491
LOC1111939065
LOC1111939064
LOC1111939063
LOC1111939062
LOC111193906
LOC1111939061
LOC125780394
LOC1111953676
LOC1111953675
LOC1111953674
LOC1111953673
LOC1111953672
LOC111195367
LOC1111953671
LOC1258047513
LOC1258047512
LOC125804751
LOC1258047511
r3hdml
LOC1258046953
LOC1258046952
LOC125804695
LOC1258046951
LOC1257844833
LOC1257844832
LOC125784483
LOC1257844831
hcrt2
hcrt
hcrt1
LOC125794062
LOC1257940715
LOC1257940714
LOC1257940713
LOC1257940712
LOC125794071
LOC1257940711
nox53
nox52
nox5
nox51
LOC1030282365
LOC1030282364
LOC1030282363
LOC1030282362
LOC103028236
LOC1030282361
LOC1257900523
LOC1257900522
LOC125790052
LOC1257900521
bcl2l16
bcl2l161
LOC103035606
LOC1030235102
LOC103023510
LOC1030235101
LOC1258038492
LOC125803849
LOC1258038491
gig2e
gig2e1
ifit8
LOC1030321133
LOC1030321132
LOC103032113
LOC1030321131
LOC103022870
tdrd12
tdrd121
LOC1030219942
LOC103021994
LOC1030219941
angptl82
angptl8
angptl81
LOC103047674
LOC1030476741
