## Supplemental Table 9 for "Sustained darkness reveals rapid phenotypic accommodation and loss of plasticity in cavefish evolution"

### Sheet: S9_Table
List of genes comprising cluster 1 from the group-specific transcriptomic analysis under sustained darkness exposure
LOC1111919185
LOC1111919184
LOC1111919183
LOC1111919181
LOC111191918
LOC1111919182
LOC111188288
LOC1030356007
LOC1030356006
LOC1030356005
LOC1030356004
LOC1030356002
LOC103035600
LOC1030356001
LOC1030356003
LOC1030393965
LOC1030393964
LOC1030393963
LOC103039396
LOC1030393961
LOC1030393962
LOC1030329892
LOC103032989
LOC1030329891
LOC125784882
LOC1257848821
LOC1030328713
LOC1030328711
LOC103032871
LOC1030328712
oatx
LOC1111957128
LOC1111957127
LOC1111957126
LOC1111957125
LOC1111957124
LOC1111957123
LOC111195712
LOC1111957121
LOC1111957122
LOC103026556
LOC103028178
LOC1257994852
LOC125799485
LOC1257994851
LOC111193935
LOC1111939351
fabp4b
her2
her21
LOC1111900423
LOC1111900422
LOC111190042
LOC1111900421
LOC1257805204
LOC1257805203
LOC1257805202
LOC125780520
LOC1257805201
LOC1030400675
LOC1030400674
LOC1030400673
LOC1030400671
LOC103040067
LOC1030400672
LOC1257899657
LOC1257899656
LOC1257899655
LOC1257899654
LOC1257899653
LOC1257899651
LOC125789965
LOC1257899652
LOC1030456286
LOC1030456285
LOC1030456284
LOC1030456283
LOC1030456281
LOC103045628
LOC1030456282
LOC1258022142
LOC125802214
LOC1258022141
LOC103039953
LOC1030399531
LOC103047457
LOC1030474571
aqp10a3
aqp10a2
aqp10a
aqp10a1
LOC1257804172
LOC125780417
LOC1257804171
LOC1030310142
LOC103031014
LOC1030310141
LOC1030447133
LOC1030447132
LOC103044713
LOC1030447131
LOC125794533
LOC125780428
LOC1257804281
LOC103033126
LOC1111963445
LOC1111963444
LOC1111963443
LOC1111963442
LOC111196344
LOC1111963441
LOC1030300754
LOC1030300753
LOC1030300752
LOC103030075
LOC1030300751
LOC1258038373
LOC1258038372
LOC125803837
LOC1258038371
LOC1257856795
LOC1257856794
LOC1257856793
LOC1257856792
LOC125785679
LOC1257856791
LOC1111885353
LOC1111885352
LOC111188535
LOC1111885351
LOC1111933923
LOC1111933922
LOC111193392
LOC1111933921
LOC111191572
LOC1030358826
LOC1030358825
LOC1030358824
LOC1030358823
LOC1030358822
LOC103035882
LOC1030358821
LOC1258038543
LOC1258038542
LOC125803854
LOC1258038541
LOC103026039
LOC125785909
LOC1257859091
LOC103032825
LOC111190549
LOC1257812067
LOC1257812066
LOC1257812065
LOC1257812064
LOC1257812063
LOC1257812062
LOC125781206
LOC1257812061
aqp8a.23
aqp8a.22
aqp8a.2
aqp8a.21
LOC111191992
LOC1111919921
LOC107197805
LOC111189165
LOC1111891651
LOC125789906
LOC1257899061
LOC1030331714
LOC1030331713
LOC1030331712
LOC103033171
LOC1030331711
LOC1111961982
LOC111196198
LOC1111961981
LOC111190376
LOC1111903761
LOC125806122
LOC1258061233
LOC1258061232
LOC125806123
LOC1258061231
LOC103043210
LOC1030399745
LOC1030399744
LOC1030399743
LOC1030399742
LOC103039974
LOC1030399741
LOC111193440
LOC1258028995
LOC1258028994
LOC1258028993
LOC1258028992
LOC125802899
LOC1258028991
LOC1257806026
LOC1257806025
LOC1257806024
LOC1257806023
LOC1257806022
LOC125780602
LOC1257806021
LOC1257873887
LOC1257873886
LOC1257873885
LOC1257873884
LOC1257873883
LOC1257873882
LOC125787388
LOC1257873881
LOC125789890
LOC111196352
LOC125789889
zgc:153642
zgc:1621932
zgc:162193
zgc:1621931
LOC1111923423
LOC1111923422
LOC111192342
LOC1111923421
LOC1111961342
LOC111196134
LOC1111961341
nid2b
nid2b1
LOC1257900505
LOC1257900504
LOC1257900503
LOC1257900502
LOC125790050
LOC1257900501
LOC125801190
LOC1258011901
LOC125790049
LOC1257813434
LOC1257813433
LOC1257813432
LOC125781343
LOC1257813431
LOC1030240775
LOC1030240774
LOC1030240773
LOC1030240772
LOC103024077
LOC1030240771
LOC1030470937
LOC1030470936
LOC1030470935
LOC1030470934
LOC1030470933
LOC1030470932
LOC103047093
LOC1030470931
LOC1030456583
LOC1030456582
LOC103045658
LOC1030456581
LOC103024636
LOC1030246361
LOC103047514
LOC1030475141
LOC1030409006
LOC1030409005
LOC1030409004
LOC1030409003
LOC1030409002
LOC103040900
LOC1030409001
LOC1111885307
LOC1111885306
LOC1111885305
LOC1111885304
LOC1111885303
LOC1111885302
LOC111188530
LOC1111885301
zgc:1656047
zgc:1656046
zgc:1656045
zgc:1656044
zgc:1656043
zgc:1656042
zgc:165604
zgc:1656041
LOC1030422337
LOC1030422336
LOC1030422335
LOC1030422334
LOC1030422333
LOC1030422332
LOC103042233
LOC1030422331
LOC1111900724
LOC1111900723
LOC1111900722
LOC111190072
LOC1111900721
LOC1030385402
LOC103038540
LOC1030385401
LOC1257992033
LOC1257992032
LOC125799203
LOC1257992031
LOC1111888214
LOC1111888213
LOC1111888212
LOC111188821
LOC1111888211
LOC1111882557
LOC1111882556
LOC1111882555
LOC1111882554
LOC1111882553
LOC1111882552
LOC111188255
LOC1111882551
LOC1111897227
LOC1111897226
LOC1111897225
LOC1111897224
LOC1111897223
LOC1111897222
LOC111189722
LOC1111897221
LOC1030322115
LOC1030322114
LOC1030322113
LOC1030322112
LOC103032211
LOC1030322111
LOC103046789
LOC1030467891
LOC1030430867
LOC1030430866
LOC1030430865
LOC1030430864
LOC1030430863
LOC1030430862
LOC103043086
LOC1030430861
LOC1258014077
LOC1258014076
LOC1258014075
LOC1258014074
LOC1258014073
LOC1258014072
LOC125801407
LOC1258014071
LOC1030406846
LOC1030406845
LOC1030406844
LOC1030406843
LOC1030406842
LOC103040684
LOC1030406841
echdc3
echdc31
mreg3
mreg2
mreg
mreg1
LOC1030251457
LOC1030251456
LOC1030251455
LOC1030251454
LOC1030251453
LOC1030251452
LOC103025145
LOC1030251451
LOC1257940507
LOC1257940506
LOC1257940505
LOC1257940504
LOC1257940503
LOC1257940502
LOC125794050
LOC1257940501
LOC1030387223
LOC1030387222
LOC103038722
LOC1030387221
LOC1030435097
LOC1030435096
LOC1030435095
LOC1030435094
LOC1030435093
LOC1030435092
LOC103043509
LOC1030435091
slc16a87
slc16a86
slc16a85
slc16a84
slc16a83
slc16a82
slc16a8
slc16a81
asb4
LOC1111904065
LOC1111904064
LOC1111904063
LOC1111904062
LOC111190406
LOC1111904061
ognb
LOC1258015033
LOC1258015032
LOC125801503
LOC1258015031
LOC111195834
LOC1111958341
LOC1030370987
LOC1030370986
LOC1030370985
LOC1030370984
LOC1030370983
LOC1030370982
LOC103037098
LOC1030370981
LOC1257803862
LOC125780386
LOC1257803861
LOC1071971353
LOC1071971352
LOC107197135
LOC1071971351
LOC1111960233
LOC1111960232
LOC111196023
LOC1111960231
LOC103024614
srr3
srr
srr1
srr2
LOC125782491
LOC1257824911
LOC1030234624
LOC1030234623
LOC1030234622
LOC103023462
LOC1030234621
LOC111191009
LOC1111910091
LOC111194084
LOC125805116
lipca
lipca1
LOC1257847963
LOC1257847962
LOC125784796
LOC1257847961
LOC125801645
LOC1258016451
LOC103025301
bscl2l5
bscl2l4
bscl2l3
bscl2l2
bscl2l
bscl2l1
LOC1030429027
LOC1030429026
LOC1030429025
LOC1030429024
LOC1030429023
LOC1030429022
LOC103042902
LOC1030429021
comtd15
comtd14
comtd13
comtd12
comtd1
comtd11
LOC103028886
LOC1030288861
lcp2b2
lcp2b
lcp2b1
LOC1257805377
LOC1257805376
LOC1257805375
LOC1257805374
LOC1257805373
LOC1257805372
LOC125780537
LOC1257805371
proca1
LOC1071970784
LOC1071970783
LOC1071970782
LOC107197078
LOC1071970781
LOC1111961353
LOC1111961352
LOC111196135
LOC1111961351
LOC103027108
LOC111194896
LOC1111948961
LOC111189792
LOC1111952254
LOC1111952253
LOC1111952252
LOC111195225
LOC1111952251
LOC1257889255
LOC1257889254
LOC1257889253
LOC1257889252
LOC125788925
LOC1257889251
LOC1258048553
LOC1258048552
LOC125804855
LOC1258048551
best4
best41
LOC1111970777
LOC1111970776
LOC1111970775
LOC1111970774
LOC1111970773
LOC1111970772
LOC111197077
LOC1111970771
LOC1257889247
LOC1257889246
LOC1257889245
LOC1257889244
LOC1257889243
LOC1257889242
LOC125788924
LOC1257889241
LOC103042568
LOC1030425681
LOC111195077
LOC1111950771
fabp7b4
fabp7b3
fabp7b2
fabp7b
fabp7b1
wu:fk65c09
wu:fk65c091
LOC111195452
si:ch211-168k14.2
si:ch211-168k14.21
LOC1071974037
LOC1071974036
LOC1071974035
LOC1071974034
LOC1071974033
LOC1071974032
LOC107197403
LOC1071974031
LOC1111974434
LOC1111974433
LOC1111974432
LOC111197443
LOC1111974431
LOC111197494
LOC1257872727
LOC1257872726
LOC1257872725
LOC1257872724
LOC1257872723
LOC1257872722
LOC125787272
LOC1257872721
ifi44g5
ifi44g4
ifi44g3
ifi44g2
ifi44g
ifi44g1
tmprss57
tmprss56
tmprss55
tmprss54
tmprss53
tmprss52
tmprss5
tmprss51
LOC1257806576
LOC1257806575
LOC1257806574
LOC1257806573
LOC1257806572
LOC125780657
LOC1257806571
LOC1030380987
LOC1030380986
LOC1030380985
LOC1030380984
LOC1030380983
LOC1030380982
LOC103038098
LOC1030380981
LOC1258015127
LOC1258015126
LOC1258015125
LOC1258015124
LOC1258015123
LOC1258015122
LOC125801512
LOC1258015121
LOC1030391463
LOC1030391462
LOC103039146
LOC1030391461
rh50
LOC1111953572
LOC111195357
LOC1111953571
LOC1258037813
LOC1258037812
LOC125803781
LOC1258037811
LOC1258038235
LOC1258038234
LOC1258038233
LOC1258038232
LOC125803823
LOC1258038231
