## Supplemental Table 10 for "Sustained darkness reveals rapid phenotypic accommodation and loss of plasticity in cavefish evolution"

### Sheet: S10_Table
List of genes comprising cluster 7 from the group-specific transcriptomic analysis under sustained darkness exposure.
LOC1257823623
LOC1257823622
LOC125782362
LOC1257823621
LOC1030387772
LOC103038777
LOC1030387771
LOC1111902722
LOC111190272
LOC1111902721
LOC125795227
LOC1111963852
LOC111196385
LOC1111963851
LOC1030213583
LOC1030213581
LOC103021358
LOC1030213582
LOC1111944042
LOC111194404
LOC1111944041
LOC111197047
LOC1257856082
LOC125785608
LOC1257856081
LOC125802447
samhd1
LOC125795223
LOC1257849183
LOC1257849182
LOC125784918
LOC1257849181
si:ch211-193k19.23
si:ch211-193k19.22
si:ch211-193k19.2
si:ch211-193k19.21
LOC1257845104
LOC1257845103
LOC1257845102
LOC125784510
LOC1257845101
hpxa3
hpxa2
hpxa
hpxa1
LOC111194142
LOC125801609
LOC1258015582
LOC125801558
LOC1258015581
LOC111194364
LOC1111968195
LOC1111968194
LOC1111968193
LOC1111968192
LOC111196819
LOC1111968191
LOC111193831
LOC1111938311
LOC125790024
LOC1257900241
LOC125782216
LOC125788893
LOC1258047616
LOC1258047615
LOC1258047614
LOC1258047613
LOC1258047612
LOC125804761
LOC1258047611
LOC1111936563
LOC1111936562
LOC111193656
LOC1111936561
LOC1111925195
LOC1111925194
LOC1111925193
LOC1111925192
LOC111192519
LOC1111925191
LOC1257826683
LOC1257826682
LOC125782668
LOC1257826681
c12h1orf174
c12h1orf1741
LOC125782218
LOC125801455
LOC1258014551
LOC125781223
LOC1257812231
LOC1111903603
LOC1111903602
LOC111190360
LOC1111903601
LOC125781222
LOC1257812221
LOC125781184
LOC1030382447
LOC1030382446
LOC1030382445
LOC1030382444
LOC1030382441
LOC103038244
LOC1030382442
LOC1030382443
LOC125801591
LOC1258015911
LOC1257874592
LOC125787459
LOC1257874591
LOC103037462
LOC1030374621
LOC107196988
LOC125801395
LOC1258029882
LOC125802988
LOC1258029881
frrs1a6
frrs1a5
frrs1a4
frrs1a3
frrs1a2
frrs1a
frrs1a1
LOC1258050494
LOC1258050493
LOC1258050492
LOC125805049
LOC1258050491
LOC1111948845
LOC1111948844
LOC1111948843
LOC1111948842
LOC111194884
LOC1111948841
LOC1258014015
LOC1258014014
LOC1258014013
LOC1258014012
LOC125801401
LOC1258014011
LOC1111974134
LOC1111974133
LOC1111974132
LOC111197413
LOC1111974131
LOC103028849
LOC125805009
LOC1258050091
tex55
LOC1257809893
LOC1257809892
LOC125780989
LOC1257809891
LOC1111948252
LOC111194825
LOC1111948251
LOC111191545
LOC1111915451
LOC111188757
LOC1111887571
LOC1257824424
LOC1257824423
LOC1257824422
LOC125782442
LOC1257824421
si:dkey-251i10.2
LOC1030290963
LOC1030290962
LOC103029096
LOC1030290961
LOC1258011982
LOC125801198
LOC1258011981
LOC1111948996
LOC1111948995
LOC1111948994
LOC1111948993
LOC1111948992
LOC111194899
LOC1111948991
LOC1257874905
LOC1257874904
LOC1257874903
LOC1257874902
LOC125787490
LOC1257874901
hmox1a3
hmox1a2
hmox1a
hmox1a1
LOC1071979143
LOC1071979142
LOC107197914
LOC1071979141
LOC103022889
LOC1030448953
LOC1030448952
LOC103044895
LOC1030448951
LOC1258014653
LOC1258014652
LOC125801465
LOC1258014651
LOC111189893
LOC1111898931
LOC1257990213
LOC1257990212
LOC125799021
LOC1257990211
zgc:566992
zgc:56699
zgc:566991
LOC1257812593
LOC1257812592
LOC125781259
LOC1257812591
LOC125787493
LOC1257874931
ccl25a
LOC1111914823
LOC1111914822
LOC111191482
LOC1111914821
calca2
calca
calca1
LOC1111941239
LOC1111941238
LOC1111941237
LOC1111941236
LOC1111941235
LOC1111941234
LOC1111941233
LOC1111941232
LOC111194123
LOC1111941231
LOC1111963373
LOC1111963372
LOC111196337
LOC1111963371
LOC103041334
LOC1258013693
LOC1258013692
LOC125801369
LOC1258013691
scn1ba
scn1ba1
LOC1258012345
LOC1258012344
LOC1258012343
LOC1258012342
LOC125801234
LOC1258012341
LOC1258013617
LOC1258013616
LOC1258013615
LOC1258013614
LOC1258013613
LOC1258013612
LOC125801361
LOC1258013611
LOC1258045693
LOC1258045692
LOC125804569
LOC1258045691
LOC103025634
LOC111195825
LOC125799318
LOC1257993181
LOC125801112
LOC125801026
LOC1258010261
LOC1030344153
LOC1030344152
LOC103034415
LOC1030344151
LOC1111950753
LOC1111950752
LOC111195075
LOC1111950751
LOC1111885163
LOC1111885162
LOC111188516
LOC1111885161
LOC1258045902
LOC125804590
LOC1258045901
LOC111197170
LOC125801430
LOC1258014301
LOC111190674
LOC103036852
LOC1111900484
LOC1111900483
LOC1111900482
LOC111190048
LOC1111900481
LOC111192986
LOC1111929861
LOC1030419372
LOC103041937
LOC1030419371
LOC111191743
LOC1111917431
LOC125806763
LOC1258067631
zgc:173742
LOC1257848632
LOC125784863
LOC1257848631
LOC103041414
LOC1257822923
LOC1257822922
LOC125782292
LOC1257822921
LOC125782177
LOC111191897
LOC1111918971
LOC111196020
LOC1111960201
il22
il221
LOC1030444263
LOC1030444262
LOC103044426
LOC1030444261
cldn10d2
cldn10d
cldn10d1
flt3
flt31
zmp:0000001268
zmp:00000012681
LOC111189951
si:ch211-218c6.83
si:ch211-218c6.82
si:ch211-218c6.8
si:ch211-218c6.81
LOC1257810535
LOC1257810534
LOC1257810533
LOC1257810532
LOC125781053
LOC1257810531
LOC111188866
LOC1030418582
LOC103041858
LOC1030418581
actr3b2
actr3b
actr3b1
LOC1258011585
LOC1258011584
LOC1258011583
LOC1258011582
LOC125801158
LOC1258011581
clmnb
LOC103041352
LOC10719761810
LOC1071976189
LOC1071976188
LOC1071976187
LOC1071976186
LOC1071976185
LOC1071976184
LOC1071976183
LOC1071976182
LOC107197618
LOC1071976181
