## Supplemental Table 12 for "Sustained darkness reveals rapid phenotypic accommodation and loss of plasticity in cavefish evolution"

### Sheet: S12_Table
List of genes comprising cluster 5 from the group-specific transcriptomic analysis under sustained darkness exposure.
fhl3b
LOC1030402763
LOC1030402762
LOC103040276
LOC1030402761
LOC125780439
LOC1257804391
LOC111196334
LOC1111963341
LOC1111967732
LOC111196773
LOC1111967731
LOC1111897385
LOC1111897384
LOC1111897383
LOC1111897382
LOC111189738
LOC1111897381
LOC111190347
LOC1111903471
mmp20a6
mmp20a5
mmp20a4
mmp20a3
mmp20a2
mmp20a
mmp20a1
LOC1111916257
LOC1111916256
LOC1111916255
LOC1111916254
LOC1111916253
LOC1111916252
LOC111191625
LOC1111916251
si:ch211-66i15.4
upk3b
LOC125803880
LOC1030418627
LOC1030418626
LOC1030418625
LOC1030418624
LOC1030418623
LOC1030418622
LOC103041862
LOC1030418621
LOC103038079
LOC1030380791
LOC1111921373
LOC1111921372
LOC111192137
LOC1111921371
LOC1030330623
LOC1030330622
LOC103033062
LOC1030330621
LOC103034286
LOC1030218673
LOC1030218672
LOC103021867
LOC1030218671
LOC1071971673
LOC1071971672
LOC107197167
LOC1071971671
f2r3
f2r2
f2r
f2r1
LOC103044869
LOC1030448691
LOC111189988
LOC1030280972
LOC103028097
LOC1030280971
LOC1030356702
LOC103035670
LOC1030356701
esr2a
esr2a1
erap1b
cldn7b
cldn7b1
elovl1a5
elovl1a4
elovl1a3
elovl1a2
elovl1a
elovl1a1
ldlrb3
ldlrb2
ldlrb
ldlrb1
zmp:0000000881
zmp:00000008811
LOC111194498
LOC1111944981
noxa14
noxa13
noxa12
noxa1
noxa11
il11a6
il11a5
il11a4
il11a3
il11a2
il11a
il11a1
cd44a4
cd44a3
cd44a2
cd44a
cd44a1
cldn1
gjb3
LOC103035374
LOC1030353741
LOC1257856682
LOC125785668
LOC1257856681
LOC107197807
LOC1071978071
LOC1030290357
LOC1030290356
LOC1030290355
LOC1030290354
LOC1030290353
LOC1030290352
LOC103029035
LOC1030290351
si:dkey-276j7.23
si:dkey-276j7.22
si:dkey-276j7.2
si:dkey-276j7.21
LOC1111935155
LOC1111935154
LOC1111935153
LOC1111935152
LOC111193515
LOC1111935151
agtr1b2
agtr1b
agtr1b1
LOC103024594
LOC1257871853
LOC1257871852
LOC125787185
LOC1257871851
tcap5
tcap4
tcap3
tcap2
tcap
tcap1
LOC103043606
LOC1030436061
LOC1111961375
LOC1111961374
LOC1111961373
LOC1111961372
LOC111196137
LOC1111961371
LOC1030332655
LOC1030332654
LOC1030332653
LOC1030332652
LOC103033265
LOC1030332651
LOC1030315694
LOC1030315693
LOC1030315692
LOC103031569
LOC1030315691
LOC1257900483
LOC1257900482
LOC125790048
LOC1257900481
LOC1030348365
LOC1030348364
LOC1030348363
LOC1030348362
LOC103034836
LOC1030348361
LOC1111943242
LOC111194324
LOC1111943241
LOC1111964685
LOC1111964684
LOC1111964683
LOC1111964682
LOC111196468
LOC1111964681
gpr182
mrc1a
mrc1a1
clcn5b
il17ra1a5
il17ra1a4
il17ra1a3
il17ra1a2
il17ra1a
il17ra1a1
LOC103030977
LOC1030309771
irf82
irf8
irf81
lrrc697
lrrc696
lrrc695
lrrc694
lrrc693
lrrc692
lrrc69
lrrc691
LOC125787622
LOC1257876221
LOC1111910487
LOC1111910486
LOC1111910485
LOC1111910484
LOC1111910483
LOC1111910482
LOC111191048
LOC1111910481
LOC1071968327
LOC1071968326
LOC1071968325
LOC1071968324
LOC1071968323
LOC1071968322
LOC107196832
LOC1071968321
ednrab7
ednrab6
ednrab5
ednrab4
ednrab3
ednrab2
ednrab
ednrab1
slc2a67
slc2a66
slc2a65
slc2a64
slc2a63
slc2a62
slc2a6
slc2a61
pi15a7
pi15a6
pi15a5
pi15a4
pi15a3
pi15a2
pi15a
pi15a1
slc34a2a7
slc34a2a6
slc34a2a5
slc34a2a4
slc34a2a3
slc34a2a2
slc34a2a
slc34a2a1
pcsk9
LOC1111944027
LOC1111944026
LOC1111944025
LOC1111944024
LOC1111944023
LOC1111944022
LOC111194402
LOC1111944021
LOC1030295265
LOC1030295264
LOC1030295263
LOC1030295262
LOC103029526
LOC1030295261
LOC1257876933
LOC1257876932
LOC125787693
LOC1257876931
LOC1111969317
LOC1111969316
LOC1111969315
LOC1111969314
LOC1111969313
LOC1111969312
LOC111196931
LOC1111969311
zgc:640023
zgc:640022
zgc:64002
zgc:640021
LOC1030346642
LOC103034664
LOC1030346641
rnaset2l
rnaset2l1
LOC103025494
LOC103025937
LOC1030259371
nlrp12l
LOC125790030
LOC1257900301
LOC1030258374
LOC1030258373
LOC1030258372
LOC103025837
LOC1030258371
LOC125804622
LOC1258046221
LOC1030475897
LOC1030475896
LOC1030475895
LOC1030475894
LOC1030475893
LOC1030475892
LOC103047589
LOC1030475891
LOC1030393327
LOC1030393326
LOC1030393325
LOC1030393324
LOC1030393323
LOC1030393322
LOC103039332
LOC1030393321
LOC1030251676
LOC1030251675
LOC1030251674
LOC1030251673
LOC1030251672
LOC103025167
LOC1030251671
LOC1030290795
LOC1030290794
LOC1030290793
LOC1030290792
LOC103029079
LOC1030290791
LOC103022947
LOC1030229471
LOC1111903207
LOC1111903206
LOC1111903205
LOC1111903204
LOC1111903203
LOC1111903202
LOC111190320
LOC1111903201
cdkn1a7
cdkn1a6
cdkn1a5
cdkn1a4
cdkn1a3
cdkn1a2
cdkn1a
cdkn1a1
LOC1030270717
LOC1030270716
LOC1030270715
LOC1030270714
LOC1030270713
LOC1030270712
LOC103027071
LOC1030270711
prdm1c5
prdm1c4
prdm1c3
prdm1c2
prdm1c
prdm1c1
LOC125786902
LOC1030401982
LOC103040198
LOC1030401981
ccr10
LOC1030314692
LOC103031469
LOC1030314691
LOC103032996
LOC1030329961
LOC1030412842
LOC103041284
LOC1030412841
pth1b
osmr
LOC1030223293
LOC1030223292
LOC103022329
LOC1030223291
LOC1030465453
LOC1030465452
LOC103046545
LOC1030465451
fgfbp2a5
fgfbp2a4
fgfbp2a3
fgfbp2a2
fgfbp2a
fgfbp2a1
LOC103044767
LOC1030447671
LOC103021574
LOC1030215741
LOC1030448305
LOC1030448304
LOC1030448303
LOC1030448302
LOC103044830
LOC1030448301
atp7b5
atp7b4
atp7b3
atp7b2
atp7b
atp7b1
cldc15
cldc14
cldc13
cldc12
cldc1
cldc11
LOC125804565
LOC1258045651
slc39a56
slc39a55
slc39a54
slc39a53
slc39a52
slc39a5
slc39a51
slc30a82
slc30a8
slc30a81
si:ch211-63p21.82
si:ch211-63p21.8
si:ch211-63p21.81
si:ch73-109i22.2
si:ch73-109i22.21
LOC111190989
LOC1030345044
LOC1030345043
LOC1030345042
LOC103034504
LOC1030345041
LOC1030239843
LOC1030239842
LOC103023984
LOC1030239841
gphb52
gphb5
gphb51
LOC107197844
LOC1030400085
LOC1030400084
LOC1030400083
LOC1030400082
LOC103040008
LOC1030400081
LOC1030269084
LOC1030269083
LOC1030269082
LOC103026908
LOC1030269081
bglapl
bglapl1
LOC125802345
LOC1258023451
LOC1030433154
LOC1030433153
LOC1030433152
LOC103043315
LOC1030433151
LOC1111885812
LOC111188581
LOC1111885811
LOC103024281
LOC1030455153
LOC1030455152
LOC103045515
LOC1030455151
LOC111190026
LOC111197025
LOC1111970251
LOC103043355
LOC1030433551
il7r
srxn1
cbx7a
shtn2
LOC1030445992
LOC103044599
LOC1030445991
LOC103036707
LOC103040429
dpep25
dpep24
dpep23
dpep22
dpep2
dpep21
LOC1030428543
LOC1030428542
LOC103042854
LOC1030428541
LOC1258029676
LOC1258029675
LOC1258029674
LOC1258029673
LOC1258029672
LOC125802967
LOC1258029671
LOC103040095
arrdc2
LOC1030394267
LOC1030394266
LOC1030394265
LOC1030394264
LOC1030394263
LOC1030394262
LOC103039426
LOC1030394261
LOC103035787
LOC111190979
si:dkey-262k9.2
tmed1b
tmed1b1
LOC1258037437
LOC1258037436
LOC1258037435
LOC1258037434
LOC1258037433
LOC1258037432
LOC125803743
LOC1258037431
uts2r57
uts2r56
uts2r55
uts2r54
uts2r53
uts2r52
uts2r5
uts2r51
LOC111192921
LOC1111897347
LOC1111897346
LOC1111897345
LOC1111897344
LOC1111897343
LOC1111897342
LOC111189734
LOC1111897341
LOC1030318942
LOC103031894
LOC1030318941
LOC1257844473
LOC1257844472
LOC125784447
LOC1257844471
LOC111188545
si:dkey-225n22.42
si:dkey-225n22.4
si:dkey-225n22.41
krt987
krt986
krt985
krt984
krt983
krt982
krt98
krt981
LOC1030247697
LOC1030247696
LOC1030247695
LOC1030247694
LOC1030247693
LOC1030247692
LOC103024769
LOC1030247691
LOC1258038797
LOC1258038796
LOC1258038795
LOC1258038794
LOC1258038793
LOC1258038792
LOC125803879
LOC1258038791
LOC103044598
LOC1030445981
LOC1030310674
LOC1030310673
LOC1030310672
LOC103031067
LOC1030310671
LOC1111898826
LOC1111898825
LOC1111898824
LOC1111898823
LOC1111898822
LOC111189882
LOC1111898821
LOC1030310222
LOC103031022
LOC1030310221
igfbp1b
igfbp1b1
si:dkeyp-61b2.12
si:dkeyp-61b2.1
si:dkeyp-61b2.11
rassf11
LOC103030576
LOC125782601
sod3b3
sod3b2
sod3b
sod3b1
tg
tg1
LOC103031189
LOC103034332
LOC1030321576
LOC1030321575
LOC1030321574
LOC1030321573
LOC1030321572
LOC103032157
LOC1030321571
LOC103039124
LOC125782504
LOC1258047206
LOC1258047205
LOC1258047204
LOC1258047203
LOC1258047202
LOC125804720
LOC1258047201
prodh2
prodh21
LOC103021328
LOC1030213281
LOC1257975333
LOC1257975332
LOC125797533
LOC1257975331
LOC103043976
LOC1030439761
LOC111188797
LOC1111887971
LOC1258015622
LOC125801562
LOC1258015621
LOC1257991323
LOC1257991322
LOC125799132
LOC1257991321
LOC1111899712
LOC111189971
LOC1111899711
LOC1030354177
LOC1030354176
LOC1030354175
LOC1030354174
LOC1030354173
LOC1030354172
LOC103035417
LOC1030354171
LOC1257814726
LOC1257814725
LOC1257814724
LOC1257814723
LOC1257814722
LOC125781472
LOC1257814721
LOC1030470787
LOC1030470786
LOC1030470785
LOC1030470784
LOC1030470783
LOC1030470782
LOC103047078
LOC1030470781
LOC1111975917
LOC1111975916
LOC1111975915
LOC1111975914
LOC1111975913
LOC1111975912
LOC111197591
LOC1111975911
LOC1111970327
LOC1111970326
LOC1111970325
LOC1111970324
LOC1111970323
LOC1111970322
LOC111197032
LOC1111970321
LOC103044949
LOC1030272064
LOC1030272063
LOC1030272062
LOC103027206
LOC1030272061
LOC103038402
LOC1030235765
LOC1030235764
LOC1030235763
LOC1030235762
LOC103023576
LOC1030235761
mylk23
mylk22
mylk2
mylk21
fkbp10b
epdl16
epdl15
epdl14
epdl13
epdl12
epdl1
epdl11
LOC1030304127
LOC1030304126
LOC1030304125
LOC1030304124
LOC1030304123
LOC1030304122
LOC103030412
LOC1030304121
LOC1258045277
LOC1258045276
LOC1258045275
LOC1258045274
LOC1258045273
LOC1258045272
LOC125804527
LOC1258045271
LOC1258011167
LOC1258011166
LOC1258011165
LOC1258011164
LOC1258011163
LOC1258011162
LOC125801116
LOC1258011161
LOC1030237737
LOC1030237736
LOC1030237735
LOC1030237734
LOC1030237733
LOC1030237732
LOC103023773
LOC1030237731
LOC1030250854
LOC1030250853
LOC1030250852
LOC103025085
LOC1030250851
LOC1258039237
LOC1258039236
LOC1258039235
LOC1258039234
LOC1258039233
LOC1258039232
LOC125803923
LOC1258039231
LOC1030229857
LOC1030229856
LOC1030229855
LOC1030229854
LOC1030229853
LOC1030229852
LOC103022985
LOC1030229851
LOC1030472715
LOC1030472714
LOC1030472713
LOC1030472712
LOC103047271
LOC1030472711
LOC1258038164
LOC1258038163
LOC1258038162
LOC125803816
LOC1258038161
ak8
LOC1111954107
LOC1111954106
LOC1111954105
LOC1111954104
LOC1111954103
LOC1111954102
LOC111195410
LOC1111954101
LOC1030302376
LOC1030302375
LOC1030302374
LOC1030302373
LOC1030302372
LOC103030237
LOC1030302371
hsd17b3
LOC111189992
LOC1111899921
LOC1111884952
LOC111188495
LOC1111884951
ccl20a.46
ccl20a.45
ccl20a.44
ccl20a.43
ccl20a.42
ccl20a.4
ccl20a.41
gprc6a
LOC1030260583
LOC1030260582
LOC103026058
LOC1030260581
upk1a
upk1a1
LOC1257993625
LOC1257993624
LOC1257993623
LOC1257993622
LOC125799362
LOC1257993621
LOC111190273
LOC1111902731
LOC111194544
LOC1111945441
ccl20b
ccl20b1
LOC1030265137
LOC1030265136
LOC1030265135
LOC1030265134
LOC1030265133
LOC1030265132
LOC103026513
LOC1030265131
ivns1abpb
sync2
sync
sync1
LOC125787025
epsti13
epsti12
epsti1
epsti11
LOC1257868747
LOC1257868746
LOC1257868745
LOC1257868744
LOC1257868743
LOC1257868742
LOC125786874
LOC1257868741
LOC103041333
LOC1030413331
kank1b
LOC1030310193
LOC1030310192
LOC103031019
LOC1030310191
LOC111194788
LOC1111947881
LOC111189634
LOC1111896341
LOC103040407
LOC1030404071
LOC1111935703
LOC1111935702
LOC111193570
LOC1111935701
LOC1071971682
LOC107197168
LOC1071971681
LOC1030258225
LOC1030258224
LOC1030258223
LOC1030258222
LOC103025822
LOC1030258221
LOC125801415
LOC1257961357
LOC1257961356
LOC1257961355
LOC1257961354
LOC1257961353
LOC1257961352
LOC125796135
LOC1257961351
LOC1030369043
LOC1030369042
LOC103036904
LOC1030369041
LOC1030300537
LOC1030300536
LOC1030300535
LOC1030300534
LOC1030300533
LOC1030300532
LOC103030053
LOC1030300531
LOC1111887867
LOC1111887866
LOC1111887865
LOC1111887864
LOC1111887863
LOC1111887862
LOC111188786
LOC1111887861
si:dkey-88e18.26
si:dkey-88e18.25
si:dkey-88e18.24
si:dkey-88e18.23
si:dkey-88e18.22
si:dkey-88e18.2
si:dkey-88e18.21
LOC111194097
zmp:00000009513
zmp:00000009512
zmp:0000000951
zmp:00000009511
LOC1111976047
LOC1111976046
LOC1111976045
LOC1111976044
LOC1111976043
LOC1111976042
LOC111197604
LOC1111976041
LOC1257822847
LOC1257822846
LOC1257822845
LOC1257822844
LOC1257822843
LOC1257822842
LOC125782284
LOC1257822841
LOC1111957577
LOC1111957576
LOC1111957575
LOC1111957574
LOC1111957573
LOC1111957572
LOC111195757
LOC1111957571
si:ch73-264p11.1
LOC1030349005
LOC1030349004
LOC1030349003
LOC1030349002
LOC103034900
LOC1030349001
LOC107196949
gja12.2
gja12.21
si:ch211-284o19.83
si:ch211-284o19.82
si:ch211-284o19.8
si:ch211-284o19.81
acod12
acod1
acod11
snx10b
snx10b1
adam8a
mmp9
plaua
ptafr
LOC1030216682
LOC103021668
LOC1030216681
lpxn2
lpxn
lpxn1
ptgis3
ptgis2
ptgis
ptgis1
tnfaip2b3
tnfaip2b2
tnfaip2b
tnfaip2b1
LOC1030245674
LOC1030245673
LOC1030245672
LOC103024567
LOC1030245671
LOC1030463204
LOC1030463203
LOC1030463202
LOC103046320
LOC1030463201
LOC1258024883
LOC1258024882
LOC125802488
LOC1258024881
LOC1030247162
LOC103024716
LOC1030247161
il17c
LOC1111949973
LOC1111949972
LOC111194997
LOC1111949971
LOC1030329553
LOC1030329552
LOC103032955
LOC1030329551
gpr84
gpr841
ftr86
ftr861
sertad2a
sertad2a1
odc1
odc11
fosl2
atf32
atf3
atf31
LOC1030290543
LOC1030290542
LOC103029054
LOC1030290541
LOC1258061062
LOC125806106
LOC1258061061
ltb4r2b3
ltb4r2b2
ltb4r2b
ltb4r2b1
LOC103046834
lepa3
lepa2
lepa
lepa1
ankrd222
ankrd22
ankrd221
LOC125794072
LOC1257940721
nox1
nox11
si:dkey-79d12.5
si:dkey-79d12.51
LOC125806215
LOC1258062151
klf9
LOC103023864
pdk2a
higd1a
mmp30
zmp:00000010623
zmp:00000010622
zmp:0000001062
zmp:00000010621
LOC103031841
LOC1030318411
lamc22
lamc2
lamc21
creb5a3
creb5a2
creb5a
creb5a1
lamb33
lamb32
lamb3
lamb31
LOC1257877353
LOC1257877352
LOC125787735
LOC1257877351
cremb2
cremb
cremb1
LOC125806043
LOC125803008
LOC1258030081
LOC111195015
igfbp6a
trib3
lipg
abcc6a
abcc6a1
LOC1030213663
LOC1030213662
LOC103021366
LOC1030213661
LOC103036421
LOC1030364211
si:dkey-6n21.13
LOC1257824592
LOC125782459
LOC1257824591
LOC1030343472
LOC103034347
LOC1030343471
LOC125801106
LOC1030283436
LOC1030283435
LOC1030283434
LOC1030283433
LOC1030283432
LOC103028343
LOC1030283431
tnfrsf18
LOC111192944
il13ra13
il13ra12
il13ra1
il13ra11
gpr1712
gpr171
gpr1711
adam8b4
adam8b3
adam8b2
adam8b
adam8b1
tnip24
tnip23
tnip22
tnip2
tnip21
LOC111196664
LOC125788938
LOC1111912953
LOC1111912952
LOC111191295
LOC1111912951
LOC1030454806
LOC1030454805
LOC1030454804
LOC1030454803
LOC1030454802
LOC103045480
LOC1030454801
ulk27
ulk26
ulk25
ulk24
ulk23
ulk22
ulk2
ulk21
si:ch73-63e15.2
LOC1030470167
LOC1030470166
LOC1030470165
LOC1030470164
LOC1030470163
LOC1030470162
LOC103047016
LOC1030470161
fpr14
fpr13
fpr12
fpr1
fpr11
il10ra4
il10ra3
il10ra2
il10ra
il10ra1
clec3a
clec3a1
LOC125786890
LOC1257868901
kcnk4a
LOC1030401744
LOC1030401743
LOC1030401742
LOC103040174
LOC1030401741
LOC1030435215
LOC1030435214
LOC1030435213
LOC1030435212
LOC103043521
LOC1030435211
tgm5l4
tgm5l3
tgm5l2
tgm5l
tgm5l1
trib12
trib1
trib11
trim16
dsg2.1
dsg2.11
plvapb
si:ch73-345f18.3
lpar3
lpar31
si:dkey-183p4.10
klhl38a
lmod2b
LOC125794076
suox
si:dkeyp-75b4.83
si:dkeyp-75b4.82
si:dkeyp-75b4.8
si:dkeyp-75b4.81
LOC1030469993
LOC1030469992
LOC103046999
LOC1030469991
LOC103028892
LOC1030288921
LOC1030465165
LOC1030465164
LOC1030465163
LOC1030465162
LOC103046516
LOC1030465161
hcar1-4
hcar1-41
osgn16
osgn15
osgn14
osgn13
osgn12
osgn1
osgn11
LOC103030201
LOC1030302011
LOC1030315014
LOC1030315013
LOC1030315012
LOC103031501
LOC1030315011
LOC1111911855
LOC1111911854
LOC1111911853
LOC1111911852
LOC111191185
LOC1111911851
LOC1257873072
LOC125787307
LOC1257873071
LOC111194805
LOC125784859
LOC1257848591
LOC1111945457
LOC1111945456
LOC1111945455
LOC1111945454
LOC1111945453
LOC1111945452
LOC111194545
LOC1111945451
LOC1111911987
LOC1111911986
LOC1111911985
LOC1111911984
LOC1111911983
LOC1111911982
LOC111191198
LOC1111911981
LOC1111950677
LOC1111950676
LOC1111950675
LOC1111950674
LOC1111950673
LOC1111950672
LOC111195067
LOC1111950671
LOC1111924937
LOC1111924936
LOC1111924935
LOC1111924934
LOC1111924933
LOC1111924932
LOC111192493
LOC1111924931
LOC1257872227
LOC1257872226
LOC1257872225
LOC1257872224
LOC1257872223
LOC1257872222
LOC125787222
LOC1257872221
LOC1258050257
LOC1258050256
LOC1258050255
LOC1258050254
LOC1258050253
LOC1258050252
LOC125805025
LOC1258050251
LOC1257824657
LOC1257824656
LOC1257824655
LOC1257824654
LOC1257824653
LOC1257824652
LOC125782465
LOC1257824651
selplg
LOC1111945637
LOC1111945636
LOC1111945635
LOC1111945634
LOC1111945633
LOC1111945632
LOC111194563
LOC1111945631
LOC1257822177
LOC1257822176
LOC1257822175
LOC1257822174
LOC1257822173
LOC1257822172
LOC125782217
LOC1257822171
LOC1257869157
LOC1257869156
LOC1257869155
LOC1257869154
LOC1257869153
LOC1257869152
LOC125786915
LOC1257869151
LOC1030372966
LOC1030372965
LOC1030372964
LOC1030372963
LOC1030372962
LOC103037296
LOC1030372961
LOC1111970336
LOC1111970335
LOC1111970334
LOC1111970333
LOC1111970332
LOC111197033
LOC1111970331
LOC125799518
prkd44
prkd43
prkd42
prkd4
prkd41
LOC10719771510
LOC1071977159
LOC1071977158
LOC1071977157
LOC1071977156
LOC1071977155
LOC1071977154
LOC1071977153
LOC107197715
LOC1071977151
LOC1071977152
LOC1030221313
LOC1030221312
LOC103022131
LOC1030221311
LOC1030368515
LOC1030368514
LOC1030368513
LOC1030368512
LOC103036851
LOC1030368511
LOC1111950687
LOC1111950686
LOC1111950685
LOC1111950684
LOC1111950683
LOC1111950682
LOC111195068
LOC1111950681
LOC103022405
LOC1030224051
bicc1a7
bicc1a6
bicc1a5
bicc1a4
bicc1a3
bicc1a2
bicc1a
bicc1a1
LOC1030288613
LOC1030288612
LOC103028861
LOC1030288611
LOC1257931134
LOC1257931133
LOC1257931132
LOC125793113
LOC1257931131
LOC1258023413
LOC1258023412
LOC125802341
LOC1258023411
il12ba7
il12ba6
il12ba5
il12ba4
il12ba3
il12ba2
il12ba
il12ba1
LOC1030268412
LOC103026841
LOC1030268411
si:dkey-92i15.43
si:dkey-92i15.42
si:dkey-92i15.4
si:dkey-92i15.41
LOC1030443755
LOC1030443754
LOC1030443753
LOC1030443752
LOC103044375
LOC1030443751
bcl33
bcl32
bcl3
bcl31
LOC1111907814
LOC1111907813
LOC1111907812
LOC111190781
LOC1111907811
loxl2a3
loxl2a2
loxl2a
loxl2a1
snorc
snorc1
LOC1111888067
LOC1111888066
LOC1111888065
LOC1111888064
LOC1111888063
LOC1111888062
LOC111188806
LOC1111888061
fgf2
lpar1
lpar11
si:rp71-46j2.73
si:rp71-46j2.72
si:rp71-46j2.7
si:rp71-46j2.71
LOC103041873
dpt
LOC1257875893
LOC1257875892
LOC125787589
LOC1257875891
LOC1030259972
LOC103025997
LOC1030259971
ntrk1
pi15b
pi15b1
LOC1111947347
LOC1111947346
LOC1111947345
LOC1111947344
LOC1111947343
LOC1111947342
LOC111194734
LOC1111947341
LOC103023296
LOC1030232961
nkpd12
nkpd1
nkpd11
c1qtnf6b3
c1qtnf6b2
c1qtnf6b
c1qtnf6b1
LOC1030256812
LOC103025681
LOC1030256811
LOC103032077
LOC1030320771
LOC1030387855
LOC1030387854
LOC1030387853
LOC1030387852
LOC103038785
LOC1030387851
gpa33b
gadd45aa3
gadd45aa2
gadd45aa
gadd45aa1
gcnt4b.23
gcnt4b.22
gcnt4b.2
gcnt4b.21
lmna3
lmna2
lmna
lmna1
LOC111197087
LOC1111970871
LOC103035632
LOC111195574
LOC125780475
LOC103030054
LOC1030300541
LOC1030323314
LOC1030323313
LOC1030323312
LOC103032331
LOC1030323311
LOC103039929
LOC1030399291
ccn4a
LOC111195947
LOC1111959471
si:ch1073-365p7.2
si:ch1073-365p7.21
LOC1030342305
LOC1030342304
LOC1030342303
LOC1030342302
LOC103034230
LOC1030342301
grna
grna1
tnfaip6
aspn3
aspn2
aspn
aspn1
cd81b
col5a2b
col5a2b1
LOC1111951682
LOC111195168
LOC1111951681
LOC111194588
LOC103022402
ceacam1
myd88
otomp
LOC103035259
LOC1030352591
LOC103022278
pkhd1l1.1
si:ch211-106n13.3
barx1
col10a1a
col10a1a1
tmem119a
loxl4
loxl41
