## Supplemental Table 2 for "Sustained darkness reveals rapid phenotypic accommodation and loss of plasticity in cavefish evolution"

### Sheet: S2_Table
Classification results from discriminant function analysis (DFA) of Astyanax mexicanus experimental groups. 1A cavefish groups, and 1B surface fish groups.
The table shows the number (Count) and percentage (%) of individuals assigned to each predicted group based on morphometric variables. Rows represent observed group membership, and columns represent predicted group membership. Results are shown for both the original classification and leave-one-out cross-validation.
Group abbreviations: 2dSF-DD, second-generation dark-reared surface fish maintained in constant darkness; 2dSF-DL, second-generation dark-reared surface fish switched from darkness to a light/dark cycle post-hatching; SF-LL, surface fish maintained under a standard light/dark cycle; SF-LD, surface fish switched from a light/dark cycle to darkness within 24 hours post fertilization (hpf); dPA-DD, …
2A. Cavefish groups
			dPA-DD	dPA-DL	PA-LD	PA-LL
Original	Count	dPA-DD	13	8	4	5	30
		dPA-DL	5	15	8	1	29
		PA-LD	4	1	22	3	30
		PA-LL	1	0	6	23	30
	%	dPA-DD	43,3	26,7	13,3	16,7	100,0
		dPA-DL	17,2	51,7	27,6	3,4	100,0
		PA-LD	13,3	3,3	73,3	10,0	100,0
		PA-LL	3,3	0,0	20,0	76,7	100,0
Cross-validated b	Count	dPA-DD	7	11	6	6	30
		dPA-DL	7	10	9	3	29
		PA-LD	4	2	19	5	30
		PA-LL	4	2	8	16	30
	%	dPA-DD	23,3	36,7	20,0	20,0	100,0
		dPA-DL	24,1	34,5	31,0	10,3	100,0
		PA-LD	13,3	6,7	63,3	16,7	100,0
		PA-LL	13,3	6,7	26,7	53,3	100,0
2B. Surface fish groups
Groups			Predicted Group Membership				Total
			2dSF-DD	2dSF-DL	SF-LD	SF-LL
Original	Count	2dSF-DD	20	10	0	0	30
		2dSF-DL	5	23	2	0	30
		SF-LD	2	1	21	6	30
		SF-LL	3	0	6	21	30
	%	2dSF-DD	66,7	33,3	0,0	0,0	100,0
		2dSF-DL	16,7	76,7	6,7	0,0	100,0
		SF-LD	6,7	3,3	70,0	20,0	100,0
		SF-LL	10,0	0,0	20,0	70,0	100,0
Cross-validated b	Count	2dSF-DD	14	11	3	2	30
		2dSF-DL	9	17	2	2	30
		SF-LD	2	3	14	11	30
		SF-LL	3	1	8	18	30
	%	2dSF-DD	46,7	36,7	10,0	6,7	100,0
		2dSF-DL	30,0	56,7	6,7	6,7	100,0
		SF-LD	6,7	10,0	46,7	36,7	100,0
		SF-LL	10,0	3,3	26,7	60,0	100,0
