## Supplemental Table 3 for "Sustained darkness reveals rapid phenotypic accommodation and loss of plasticity in cavefish evolution"

### Sheet: S3_Table
List of the 39 genes identified as differentially expressed uniquely in surface fish (SF) when comparing SFLL and SFLD
LOC103022544
LOC103026950
LOC103027576
LOC103028433
LOC103030576
LOC103031189
LOC103038306
LOC103039652
LOC103039783
LOC103045627
LOC103045930
LOC107197102
LOC111193143
LOC111195391
aanat1
apodb
apom
arl13a
bco2b
csrp2
dbpb
gatd3l
gch2
gls2a
guk1b
impdh1a
ldhbb
ninl
rdh5
rlbp1b
rpe65a
sdha
si:ch211-161h7.5
si:ch211-81a5.8
si:dkey-18a10.3
soul5
tent5aa
tph1a
zgc:113054
