## Supplemental Table 4 for "Sustained darkness reveals rapid phenotypic accommodation and loss of plasticity in cavefish evolution"

### Sheet: S4_Table
List of the 29 genes identified as differentially expressed in response to light in both surface fish (SF) and dark-raised surface fish (dSF)
LOC103025366
LOC103026630
LOC103027946
LOC103029053
LOC125785973
LOC125799439
blvra
cpdp
crtac1a
cry1a
ddb2
dhrs12
g103
kera
lipib
lonrf1
lonrf1l
lonrf2
lratb.2
nr1d4b
per2
prxl2b
ptgdsb.1
rbp3
rcvrna
rln3b
si:ch1073-390k14.1
si:ch211-210c8.6
si:dkey-283b15.2
