## Supplemental Table 5 for "Sustained darkness reveals rapid phenotypic accommodation and loss of plasticity in cavefish evolution"

### Sheet: S5_Table
Light-responsive in 2dSF. List of the 10 genes identified as differentially expressed uniquely in dark-raised surface fish (2dSF) when compared to 2dSFDD and 2dSFDL.
LOC125806215
gfm1
nr1d4a
rx2
selenoj
selenou1a
si:ch211-195b13.1
si:dkey-126g1.9
tspo
xpc
